# Transcriptional response to host chemical cues underpins expansion of host range in a fungal plant pathogen lineage

**DOI:** 10.1101/2020.10.29.360412

**Authors:** Stefan Kusch, Justine Larrouy, Heba M. M. Ibrahim, Noémie Gasset, Olivier Navaud, Malick Mbengue, Catherine Zanchetta, Celine Lopez-Roques, Cecile Donnadieu, Sylvain Raffaele

**Affiliations:** Laboratoire des Interactions Plantes-Microorganismes (LIPM), INRAE, CNRS, 24 Chemin de Borde Rouge - Auzeville, CS52627, F31326 Castanet Tolosan Cedex, France; Unit of Plant Molecular Cell Biology, Institute for Biology I, RWTH Aachen University, Worringerweg 1, D-52056 Aachen, Germany; Department of Pest Management and Conservation, Lincoln University, Lincoln 7647, Canterbury, New Zealand; Department of Genetics, Faculty of Agriculture, Cairo University, Gammaa St., 12613 Giza, Egypt; Division of Plant Biotechnics, KU Leuven, Willem de Croylan 42, BE-3001 Leuven, Belgium; INRAE, US 1426, GeT-PlaGe, Genotoul, Castanet-Tolosan, France, (doi:10.15454/1.5572370921303193E12)

**Author notes:** equal contribution (Justine Larrouy, Heba M. M. Ibrahim). **Correspondence:** Sylvain Raffaele.

**Keywords:** Mycotoxins, Plant defense, Regulatory variation, RNA sequencing, *Sclerotinia*, Virulence

## Abstract

The host range of parasites is an important factor in assessing the dynamics of disease epidemics. The evolution of pathogens to accommodate new hosts may lead to host range expansion, a process the molecular bases of which are largely enigmatic. The fungus *Sclerotinia sclerotiorum* parasitizes more than 400 plant species from diverse eudicot families while its close relative, *S. trifoliorum*, is restricted to plants from the *Fabaceae* family. We analyzed *S. sclerotiorum* global transcriptome reprogramming on hosts from six botanical families and reveal a flexible, host-specific transcriptional program driven by core and host-response co-expression (SPREx) gene clusters. We generated a chromosome-level genome assembly for *S. trifoliorum* and found near-complete gene space conservation in broad and narrow host range *Sclerotinia* species. However, *S. trifoliorum* showed increased sensitivity to the *Brassicaceae* defense compound camalexin. Inter-specific transcriptome analyses revealed a lack of transcriptional response to camalexin in *S. trifoliorum* and provide evidence that *cis*-regulatory variation associates with the genetic accommodation of *Brassicaceae* in the *Sclerotinia* host range. Our work demonstrates adaptive plasticity of a broad host range pathogen with specific responses to different host plants and demonstrates the co-existence of signatures for generalist and polyspecialist life styles in the genome of a plant pathogen. We reason that this mechanism enables the emergence of new disease with no or limited gene flow between strains and species, and could underlie the emergence of new epidemics originating from wild plants in agricultural settings.
