## Supplementary File 1 for "Transcriptional response to host chemical cues underpins expansion of host range in a fungal plant pathogen lineage": Ss1980_20200209_antismash_clusters.txt

Chr_1	255569	328593	1
Chr_1	864535	926425	1
Chr_1	1097252	1175730	1
Chr_1	1443937	1484628	1
Chr_1	1493213	1545059	1
Chr_1	1910101	1967441	1
Chr_1	2001064	2096207	1
Chr_1	3436809	3486606	1
Chr_1	3547050	3594031	1
Chr_2	1174017	1237648	1
Chr_2	1682367	1758082	1
Chr_2	2008827	2046501	1
Chr_2	2050019	2195834	1
Chr_2	2275089	2314859	1
Chr_2	2616123	2661931	1
Chr_2	3310286	3338853	1
Chr_2	3567954	3610020	1
Chr_3	188972	215024	1
Chr_3	517810	798453	1
Chr_3	864424	918181	1
Chr_3	1059092	1099860	1
Chr_3	2011928	2027140	1
Chr_3	2242427	2287536	1
Chr_3	3177991	3223822	1
Chr_4	121787	140752	1
Chr_4	238049	284261	1
Chr_4	593153	636202	1
Chr_4	640330	687928	1
Chr_4	1111692	1133057	1
Chr_4	1513296	1611528	1
Chr_4	1626456	1710439	1
Chr_4	2098371	2184962	1
Chr_5	184938	226984	1
Chr_5	649171	676266	1
Chr_5	1218845	1276610	1
Chr_5	1367154	1654411	1
Chr_5	1722124	1871164	1
Chr_5	2280104	2324416	1
Chr_5	2606694	2652859	1
Chr_6	76744	108668	1
Chr_6	263798	362025	1
Chr_6	1022224	1128626	1
Chr_6	1180253	1232126	1
Chr_6	1978522	2082171	1
Chr_6	2347288	2473474	1
Chr_7	40194	90331	1
Chr_7	378627	490095	1
Chr_7	797742	815692	1
Chr_7	1208192	1292899	1
Chr_7	1570926	1616770	1
Chr_7	1939184	2071866	1
Chr_8	718375	756874	1
Chr_8	1412224	1519258	1
Chr_8	1911427	1988612	1
Chr_9	190906	214907	1
Chr_9	377543	432522	1
Chr_9	1010614	1055266	1
Chr_9	1502796	1622899	1
Chr_9	1903321	1957456	1
Chr_10	157119	197145	1
Chr_10	224801	305672	1
Chr_10	518808	581948	1
Chr_10	804556	872850	1
Chr_10	1147410	1192058	1
Chr_10	1189785	1235741	1
Chr_10	1846871	1933598	1
Chr_11	8478	66414	1
Chr_11	1177168	1228881	1
Chr_11	1339594	1496329	1
Chr_11	1803374	1926263	1
Chr_12	1668667	1718395	1
Chr_13	1444651	1524466	1
Chr_13	1597669	1639620	1
Chr_14	279736	324680	1
Chr_14	913011	927620	1
Chr_14	1758389	1790284	1
Chr_15	417168	438123	1
Chr_15	903351	998308	1
Chr_15	1462965	1526217	1
Chr_15	1538965	1713400	1
Chr_16	12454	57449	1
Chr_16	145800	168682	1
Chr_16	1059014	1102210	1
Chr_16	1181291	1191943	1
Chr_16	1348929	1412381	1
