## Supplementary File 1 for "Transcriptional response to host chemical cues underpins expansion of host range in a fungal plant pathogen lineage": Ss1980_20200209_coexp_clusters.txt

Chr_1	290587	369996	1
Chr_1	1780664	1872269	1
Chr_1	2566106	3018697	1
Chr_2	277854	517762	1
Chr_2	1021596	1063999	1
Chr_2	1604950	1716403	1
Chr_3	810873	913089	1
Chr_3	2202467	2234863	1
Chr_3	3235306	3349613	1
Chr_4	9356	443382	1
Chr_4	500879	575381	1
Chr_4	678375	729826	1
Chr_4	1229753	1360612	1
Chr_5	1229093	1315686	1
Chr_5	1692876	1766923	1
Chr_5	1773367	1792988	1
Chr_5	1990189	2067935	1
Chr_5	2239227	2343981	1
Chr_5	2599683	2684937	1
Chr_6	1009472	1072567	1
Chr_6	1196394	1336533	1
Chr_6	1544171	1566526	1
Chr_7	152472	299894	1
Chr_7	384030	610919	1
Chr_7	811723	910826	1
Chr_7	1270347	1410548	1
Chr_7	1582683	1636242	1
Chr_7	1853985	1921709	1
Chr_8	1873324	1916704	1
Chr_8	2026485	2199464	1
Chr_8	2224812	2294370	1
Chr_9	3803	235956	1
Chr_9	351140	413089	1
Chr_9	796499	858378	1
Chr_9	935960	985986	1
Chr_10	1139411	1221324	1
Chr_10	1741791	1807391	1
Chr_10	1809624	1934848	1
Chr_10	1966789	2054437	1
Chr_11	75542	231410	1
Chr_11	318610	453058	1
Chr_11	805533	830427	1
Chr_11	1715664	1810111	1
Chr_12	135922	219425	1
Chr_12	882922	917382	1
Chr_12	1749597	1801972	1
Chr_13	76837	267997	1
Chr_13	1431539	1543463	1
Chr_14	282296	371949	1
Chr_14	1596254	1644932	1
Chr_15	277944	375875	1
Chr_15	489403	541771	1
Chr_15	1068056	1097843	1
Chr_15	1180423	1239777	1
Chr_15	1418009	1677048	1
Chr_16	57831	85103	1
Chr_16	116934	155683	1
Chr_16	995006	1034318	1
