## Supplementary File 1 for "Transcriptional response to host chemical cues underpins expansion of host range in a fungal plant pathogen lineage": Ss1980_20200209_coexp_clusters_labels.txt

Chr_1	290587	369996	1.1
Chr_1	1780664	1872269	1.2
Chr_1	2566106	3018697	1.3
Chr_2	277854	517762	2.1
Chr_2	1021596	1063999	2.2
Chr_2	1604950	1716403	2.3
Chr_3	810873	913089	3.1
Chr_3	2202467	2234863	3.2
Chr_3	3235306	3349613	3.3
Chr_4	9356	443382	4.1
Chr_4	500879	575381	4.2
Chr_4	678375	729826	4.3
Chr_4	1229753	1360612	4.4
Chr_5	1229093	1315686	5.1
Chr_5	1692876	1766923	5.2
Chr_5	1773367	1792988	5.3
Chr_5	1990189	2067935	5.4
Chr_5	2239227	2343981	5.5
Chr_5	2599683	2684937	5.6
Chr_6	1009472	1072567	6.1
Chr_6	1196394	1336533	6.2
Chr_6	1544171	1566526	6.3
Chr_7	152472	299894	7.1
Chr_7	384030	610919	7.2
Chr_7	811723	910826	7.3
Chr_7	1270347	1410548	7.4
Chr_7	1582683	1636242	7.5
Chr_7	1853985	1921709	7.6
Chr_8	1873324	1916704	8.1
Chr_8	2026485	2199464	8.2
Chr_8	2224812	2294370	8.3
Chr_9	3803	235956	9.1
Chr_9	351140	413089	9.2
Chr_9	796499	858378	9.3
Chr_9	935960	985986	9.4
Chr_10	1139411	1221324	10.1
Chr_10	1741791	1807391	10.2
Chr_10	1809624	1934848	10.3
Chr_10	1966789	2054437	10.4
Chr_11	75542	231410	11.1
Chr_11	318610	453058	11.2
Chr_11	805533	830427	11.3
Chr_11	1715664	1810111	11.4
Chr_12	135922	219425	12.1
Chr_12	882922	917382	12.2
Chr_12	1749597	1801972	12.3
Chr_13	76837	267997	13.1
Chr_13	1431539	1543463	13.2
Chr_14	282296	371949	14.1
Chr_14	1596254	1644932	14.2
Chr_15	277944	375875	15.1
Chr_15	489403	541771	15.2
Chr_15	1068056	1097843	15.3
Chr_15	1180423	1239777	15.4
Chr_15	1418009	1677048	15.5
Chr_16	57831	85103	16.1
Chr_16	116934	155683	16.2
Chr_16	995006	1034318	16.3
