## Supplementary File 1 for "Transcriptional response to host chemical cues underpins expansion of host range in a fungal plant pathogen lineage": Ss1980_20200502_indcat.txt

Chr_9	2054794	2058423	sp6
Chr_15	1031544	1032724	sp6
Chr_11	2036414	2037718	sp6
Chr_3	2080458	2081953	sp6
Chr_5	1549450	1549801	sp6
Chr_14	983309	984887	sp6
Chr_13	288764	291702	sp6
Chr_6	1723035	1723945	sp6
Chr_9	319698	323213	sp6
Chr_1	2096507	2098344	sp6
Chr_3	520285	521919	sp6
Chr_6	2478242	2478860	sp6
Chr_3	2664291	2665815	sp6
Chr_11	696023	696781	sp6
Chr_4	121787	123574	sp6
Chr_3	615760	616302	sp6
Chr_4	2113775	2114740	sp6
Chr_1	518139	520003	sp6
Chr_14	1026109	1027979	sp6
Chr_15	882247	883291	sp6
Chr_6	2355768	2357545	sp6
Chr_5	75339	77000	sp6
Chr_3	59772	61171	sp6
Chr_11	1661009	1662570	sp6
Chr_15	1339455	1341590	sp6
Chr_6	2350774	2352550	sp6
Chr_1	2094060	2096207	sp6
Chr_6	2347288	2348878	sp6
Chr_3	618617	621257	sp6
Chr_8	1259586	1259983	sp6
Chr_2	124002	124979	sp6
Chr_7	579340	581605	sp6
Chr_1	3900546	3902328	sp6
Chr_2	2579958	2581627	sp6
Chr_4	956388	958154	sp6
Chr_13	1286144	1287074	sp6
Chr_1	964776	966902	sp6
Chr_6	1721711	1722709	sp6
Chr_3	2619628	2620093	sp6
Chr_10	1147410	1149139	sp6
Chr_10	226964	228249	sp6
Chr_1	694683	696195	sp6
Chr_7	11967	12390	sp6
Chr_9	619789	621200	sp6
Chr_4	1358777	1360612	sp6
Chr_1	3782899	3783993	sp6
Chr_5	2691201	2692426	sp6
Chr_3	517810	519571	sp6
Chr_9	211504	212937	sp6
Chr_15	347510	349828	sp6
Chr_5	427933	429962	sp6
Chr_3	1867933	1869157	sp6
Chr_10	608088	608971	sp6
Chr_13	1500296	1502000	sp6
Chr_3	1580193	1581670	sp5
Chr_8	1927239	1928579	sp5
Chr_2	857602	858994	sp5
Chr_2	131053	132526	sp5
Chr_14	1503707	1505197	sp5
Chr_6	2020822	2022163	sp5
Chr_8	1922567	1924117	sp5
Chr_5	117766	121821	sp5
Chr_2	2582202	2585984	sp5
Chr_11	502256	503065	sp5
Chr_2	1386134	1387318	sp5
Chr_2	2419165	2420818	sp5
Chr_10	1399477	1401142	sp5
Chr_10	1958031	1959502	sp5
Chr_16	928380	930534	sp5
Chr_6	109562	112258	sp5
Chr_4	1375285	1377282	sp5
Chr_9	179591	180812	sp5
Chr_4	15348	17396	sp5
Chr_13	207917	209602	sp5
Chr_2	732809	733723	sp5
Chr_14	796055	798135	sp5
Chr_7	186486	187913	sp5
Chr_2	934123	936462	sp5
Chr_2	2416651	2418552	sp5
Chr_4	1368145	1370126	sp5
Chr_3	390385	392278	sp5
Chr_4	19326	21196	sp5
Chr_2	860245	861878	sp5
Chr_11	1334139	1337047	sp5
Chr_5	2280104	2282336	sp5
Chr_1	26450	27439	sp5
Chr_3	1176563	1178339	sp5
Chr_12	1164376	1166141	sp5
Chr_12	218232	219425	sp5
Chr_16	39482	40779	sp5
Chr_1	2669369	2672693	sp5
Chr_2	3149704	3150213	sp5
Chr_16	32543	35921	sp5
Chr_12	1566166	1567370	sp5
Chr_2	2890906	2892823	sp5
Chr_1	506373	506780	sp5
Chr_8	1652465	1653547	sp5
Chr_4	486486	489127	sp5
Chr_7	88603	90331	sp5
Chr_6	851638	852523	sp5
Chr_2	1838147	1840328	sp5
Chr_9	623521	625191	sp5
Chr_1	2889278	2891832	sp5
Chr_8	1587165	1588620	sp5
Chr_15	1166051	1167569	sp5
Chr_5	946767	947492	sp5
Chr_7	2370938	2372375	sp5
Chr_16	29692	31583	sp5
Chr_1	2010869	2012341	sp5
Chr_3	864424	865398	sp5
Chr_2	3680895	3682718	sp5
Chr_3	1355292	1356879	sp5
Chr_15	1344178	1345941	sp5
Chr_2	2568193	2569965	sp5
Chr_1	7185	9505	sp5
Chr_9	1038089	1039107	sp5
Chr_10	1369772	1371355	sp5
Chr_8	31085	33100	sp5
Chr_12	1363989	1364845	sp5
Chr_9	176317	178165	sp5
Chr_11	1645058	1646307	sp5
Chr_6	151386	153213	sp5
Chr_11	1886147	1887801	sp5
Chr_11	1838436	1839523	sp5
Chr_2	1614480	1615730	sp5
Chr_8	137418	138658	sp5
Chr_5	737322	739096	sp4
Chr_9	672662	676974	sp4
Chr_3	195270	198246	sp4
Chr_3	3292073	3293063	sp4
Chr_6	1078363	1081477	sp4
Chr_5	1803634	1806267	sp4
Chr_15	1397804	1398325	sp4
Chr_6	993334	995504	sp4
Chr_10	44306	46543	sp4
Chr_11	1079050	1080034	sp4
Chr_8	914642	915816	sp4
Chr_2	1524862	1526586	sp4
Chr_8	1197231	1199522	sp4
Chr_14	852827	853884	sp4
Chr_1	923206	926425	sp4
Chr_2	2763856	2765402	sp4
Chr_5	1619485	1620453	sp4
Chr_3	898976	900667	sp4
Chr_5	838930	840104	sp4
Chr_10	1408746	1410256	sp4
Chr_1	261908	263697	sp4
Chr_2	737496	738513	sp4
Chr_1	2698402	2700646	sp4
Chr_5	1990189	1992907	sp4
Chr_2	2227940	2229799	sp4
Chr_2	1488292	1489683	sp4
Chr_8	590266	591766	sp4
Chr_4	1595527	1596578	sp4
Chr_7	2042510	2043859	sp4
Chr_7	1237575	1239278	sp4
Chr_13	179388	180661	sp4
Chr_5	1365400	1366097	sp4
Chr_5	69272	70609	sp4
Chr_4	1364182	1365705	sp4
Chr_15	1267370	1268495	sp4
Chr_3	1804966	1806775	sp4
Chr_2	2693288	2694468	sp4
Chr_1	1960091	1961062	sp4
Chr_1	3369851	3371578	sp4
Chr_16	699012	700441	sp4
Chr_14	1383659	1385703	sp4
Chr_8	33121	33333	sp4
Chr_7	576869	579102	sp4
Chr_1	675755	676876	sp4
Chr_4	1060821	1062272	sp4
Chr_2	925910	927705	sp4
Chr_12	813056	814237	sp4
Chr_15	1172969	1175418	sp4
Chr_3	847085	848553	sp4
Chr_2	891256	893017	sp4
Chr_4	1338804	1339313	sp4
Chr_2	1218693	1220355	sp4
Chr_15	1169681	1171339	sp4
Chr_9	732954	734357	sp4
Chr_2	2706194	2707096	sp4
Chr_16	701015	702024	sp4
Chr_2	2026385	2027416	sp4
Chr_8	2127667	2129016	sp4
Chr_15	1505963	1507825	sp4
Chr_6	52683	54377	sp4
Chr_2	734137	735448	sp4
Chr_3	3290588	3291514	sp4
Chr_5	1851727	1852866	sp4
Chr_4	1200704	1202240	sp4
Chr_8	1925307	1926791	sp4
Chr_13	1123954	1125081	sp4
Chr_7	1568018	1569008	sp4
Chr_7	1673583	1675563	sp4
Chr_9	411171	413089	sp4
Chr_4	2131280	2132301	sp4
Chr_5	2034739	2035024	sp4
Chr_14	137245	137794	sp4
Chr_8	812666	813391	sp4
Chr_6	853260	853557	sp4
Chr_15	1514776	1515408	sp4
Chr_8	1267801	1269106	sp4
Chr_1	2317392	2318680	sp4
Chr_1	1418006	1418815	sp4
Chr_10	609935	612712	sp4
Chr_7	1266648	1268360	sp4
Chr_4	1966773	1969151	sp3
Chr_7	1942198	1943570	sp3
Chr_4	1682212	1683939	sp3
Chr_5	1142751	1142909	sp3
Chr_6	1764960	1766614	sp3
Chr_8	1734935	1739915	sp3
Chr_11	1453126	1456176	sp3
Chr_1	2942615	2944644	sp3
Chr_1	3380672	3382420	sp3
Chr_4	604987	606652	sp3
Chr_7	829917	830541	sp3
Chr_4	1349479	1352446	sp3
Chr_10	1829775	1831575	sp3
Chr_7	32294	34577	sp3
Chr_3	147555	150209	sp3
Chr_5	923336	926526	sp3
Chr_5	403750	405265	sp3
Chr_7	4404	6237	sp3
Chr_6	1064533	1067896	sp3
Chr_2	1521902	1523376	sp3
Chr_15	1545362	1546951	sp3
Chr_9	1524488	1525385	sp3
Chr_12	726529	727835	sp3
Chr_12	742953	743987	sp3
Chr_3	438020	438990	sp3
Chr_14	273352	274479	sp3
Chr_10	224801	226222	sp3
Chr_16	105808	106553	sp3
Chr_15	310884	313016	sp3
Chr_16	177083	178664	sp3
Chr_5	1137432	1139617	sp3
Chr_1	3159556	3161279	sp3
Chr_1	3573243	3574454	sp3
Chr_3	497332	498584	sp3
Chr_14	1787864	1790284	sp3
Chr_11	3419	4037	sp3
Chr_3	2956998	2958806	sp3
Chr_9	628010	630887	sp3
Chr_11	1148941	1150752	sp3
Chr_15	1516288	1519270	sp3
Chr_7	1736320	1738518	sp3
Chr_10	2102637	2104461	sp3
Chr_7	2274899	2276495	sp3
Chr_2	1137335	1137892	sp3
Chr_9	944534	945318	sp3
Chr_8	875333	876983	sp3
Chr_3	2685587	2685936	sp3
Chr_5	1160446	1160708	sp3
Chr_15	837178	837637	sp3
Chr_4	12005	12357	sp3
Chr_7	1613948	1615123	sp3
Chr_2	535917	536954	sp3
Chr_1	3933744	3936740	sp3
Chr_5	1795795	1797944	sp3
Chr_8	1461204	1462352	sp3
Chr_13	546761	548026	sp3
Chr_2	2920223	2921486	sp3
Chr_8	581650	582332	sp3
Chr_5	425781	427189	sp3
Chr_9	170725	172315	sp3
Chr_9	1970800	1972351	sp3
Chr_7	354301	355450	sp3
Chr_7	14025	15099	sp3
Chr_14	1178661	1179257	sp3
Chr_11	1490810	1492462	sp3
Chr_14	606013	608049	sp3
Chr_4	2353999	2355089	sp3
Chr_15	25864	26817	sp3
Chr_2	1486146	1487384	sp3
Chr_10	1752680	1753295	sp3
Chr_13	1473934	1476115	sp3
Chr_3	997605	999206	sp3
Chr_4	2786989	2788905	sp3
Chr_13	1497911	1499337	sp3
Chr_7	1877715	1878491	sp3
Chr_8	244096	247356	sp3
Chr_15	892455	893747	sp3
Chr_1	1970087	1971241	sp3
Chr_14	1230255	1232419	sp3
Chr_16	42499	43535	sp3
Chr_11	12692	13768	sp3
Chr_11	111404	111787	sp3
Chr_8	1257403	1258294	sp3
Chr_1	2181922	2182501	sp3
Chr_4	1327908	1328501	sp3
Chr_6	958050	959313	sp3
Chr_6	2323653	2328893	sp3
Chr_1	23614	24843	sp3
Chr_8	677776	679522	sp3
Chr_8	1759172	1760905	sp3
Chr_4	1391406	1393422	sp3
Chr_7	750843	752810	sp3
Chr_14	1065299	1065977	sp3
Chr_6	1298607	1299618	sp3
Chr_15	795996	796961	sp3
Chr_10	658678	659991	sp3
Chr_11	1376434	1377407	sp3
Chr_15	80712	81928	sp3
Chr_8	1562071	1563229	sp3
Chr_13	1494442	1495285	sp3
Chr_10	271908	273966	sp3
Chr_14	491004	492060	sp3
Chr_13	1471991	1473175	sp3
Chr_12	1329087	1330359	sp3
Chr_8	642562	643732	sp3
Chr_8	218516	219448	sp3
Chr_4	2452780	2454916	sp3
Chr_7	2057940	2059053	sp3
Chr_16	1130819	1132843	sp3
Chr_9	168850	169778	sp3
Chr_9	1035874	1037456	sp3
Chr_8	1873324	1873895	sp3
Chr_9	938337	939344	sp3
Chr_1	272224	274074	sp3
Chr_3	2527331	2528508	sp3
Chr_2	3251108	3252856	sp3
Chr_1	3508406	3509216	sp3
Chr_1	2362849	2363836	sp3
Chr_1	73464	74869	sp3
Chr_15	423990	425178	sp3
Chr_4	2101091	2101931	sp3
Chr_5	1103445	1104077	sp3
Chr_1	1176476	1180917	sp3
Chr_13	1452800	1454551	sp3
Chr_7	968386	970207	sp3
Chr_5	1887425	1889170	sp3
Chr_5	1108074	1108544	sp3
Chr_12	1747041	1747997	sp3
Chr_3	909262	910216	sp3
Chr_3	471682	473313	sp3
Chr_16	41025	42107	sp3
Chr_16	612692	613454	sp2
Chr_3	1775432	1776220	sp2
Chr_8	1752085	1753953	sp2
Chr_1	319969	320658	sp2
Chr_4	619398	621063	sp2
Chr_15	763760	764903	sp2
Chr_1	1046123	1047208	sp2
Chr_15	561675	563148	sp2
Chr_13	121080	122994	sp2
Chr_1	1041513	1042883	sp2
Chr_4	1489251	1491357	sp2
Chr_16	1108176	1109610	sp2
Chr_2	1304064	1305222	sp2
Chr_8	675923	676491	sp2
Chr_7	384030	385136	sp2
Chr_1	2106715	2108882	sp2
Chr_3	867121	868460	sp2
Chr_4	825323	826083	sp2
Chr_4	992222	993144	sp2
Chr_3	387267	389486	sp2
Chr_5	279431	281238	sp2
Chr_2	413464	415242	sp2
Chr_4	2104043	2105098	sp2
Chr_11	29263	31344	sp2
Chr_12	401896	403303	sp2
Chr_6	1111487	1112828	sp2
Chr_9	1526318	1527244	sp2
Chr_13	1732027	1733728	sp2
Chr_5	1904693	1904956	sp2
Chr_2	1715055	1716403	sp2
Chr_2	1517553	1519920	sp2
Chr_3	1481064	1481967	sp2
Chr_4	1668858	1670428	sp2
Chr_5	1625654	1627137	sp2
Chr_15	1508242	1510061	sp2
Chr_4	1882885	1883661	sp2
Chr_8	1433097	1435687	sp2
Chr_9	900120	902412	sp2
Chr_10	119039	119433	sp2
Chr_10	1038235	1041677	sp2
Chr_11	1943014	1944807	sp2
Chr_15	1482483	1490133	sp2
Chr_4	373175	374282	sp2
Chr_2	1310097	1311321	sp2
Chr_5	1277523	1279020	sp2
Chr_4	2265234	2266503	sp2
Chr_12	20293	21447	sp2
Chr_15	857156	858449	sp2
Chr_11	1965718	1966747	sp2
Chr_10	208318	209009	sp2
Chr_15	1510976	1512688	sp2
Chr_5	146750	148056	sp2
Chr_15	858969	860353	sp2
Chr_10	1838798	1840465	sp2
Chr_5	1817628	1817945	sp2
Chr_8	614621	616227	sp2
Chr_9	860349	862150	sp2
Chr_4	1432865	1433368	sp2
Chr_15	145332	146318	sp2
Chr_12	125076	126065	sp2
Chr_15	264295	266111	sp2
Chr_10	1179175	1180841	sp2
Chr_13	865209	869487	sp2
Chr_4	794210	797541	sp2
Chr_8	705676	706195	sp2
Chr_13	1775596	1776756	sp2
Chr_10	1165271	1170079	sp2
Chr_6	1373517	1374226	sp2
Chr_14	1596254	1600279	sp2
Chr_13	1465626	1467232	sp2
Chr_6	1697433	1699170	sp2
Chr_14	1361864	1364828	sp2
Chr_10	1156158	1157375	sp2
Chr_6	794733	796777	sp2
Chr_4	550983	552428	sp2
Chr_7	352235	353748	sp2
Chr_1	3473933	3475174	sp2
Chr_1	3194653	3196110	sp2
Chr_12	1796657	1801972	sp2
Chr_3	3344065	3345513	sp2
Chr_4	2060378	2062147	sp2
Chr_10	1173483	1174335	sp2
Chr_10	14938	17017	sp2
Chr_12	1685268	1688364	sp2
Chr_7	609471	610919	sp2
Chr_6	856498	858163	sp2
Chr_11	357527	358387	sp2
Chr_6	2320609	2322872	sp2
Chr_5	1405240	1407008	sp2
Chr_11	1235672	1237085	sp2
Chr_4	2611589	2612443	sp2
Chr_3	812158	812571	sp2
Chr_11	350774	353069	sp2
Chr_10	1130749	1131103	sp2
Chr_9	230299	231958	sp2
Chr_5	1853783	1854862	sp2
Chr_15	793101	795254	sp2
Chr_1	1456161	1459108	sp2
Chr_12	1748064	1749138	sp2
Chr_2	1220858	1221821	sp2
Chr_2	2426144	2428839	sp2
Chr_2	3288063	3289185	sp2
Chr_10	1953790	1957627	sp2
Chr_11	348263	349202	sp2
Chr_1	828656	832593	sp2
Chr_1	2919115	2919906	sp2
Chr_11	1058958	1059950	sp2
Chr_8	2231394	2233277	sp2
Chr_5	2291536	2293140	sp2
Chr_15	1523518	1526217	sp2
Chr_3	3288011	3288172	sp2
Chr_10	20763	21633	sp2
Chr_2	331256	332988	sp2
Chr_11	1517614	1520004	sp2
Chr_2	1190153	1191741	sp2
Chr_3	3294373	3295747	sp2
Chr_11	345458	346800	sp2
Chr_3	1819070	1819478	sp2
Chr_8	1286398	1287914	sp2
Chr_3	2815037	2816760	sp2
Chr_10	1637889	1639212	sp2
Chr_6	685378	686098	sp2
Chr_14	1380102	1382767	sp2
Chr_2	1741543	1743678	sp2
Chr_12	1749597	1750332	sp2
Chr_7	2070171	2071866	sp2
Chr_1	2903018	2904077	sp2
Chr_15	90071	90664	sp2
Chr_10	1171225	1172634	sp2
Chr_1	2169421	2169952	sp2
Chr_9	172683	174254	sp2
Chr_1	768223	769944	sp2
Chr_3	3286327	3287265	sp2
Chr_2	327939	329184	sp2
Chr_6	854156	855079	sp2
Chr_4	1047864	1048876	sp2
Chr_8	703574	704320	sp2
Chr_1	1141049	1142766	sp2
Chr_4	1319094	1322382	sp2
Chr_1	641537	643335	sp2
Chr_2	3212812	3213860	sp2
Chr_4	2432866	2434760	sp2
Chr_1	3304975	3306567	sp2
Chr_5	2424632	2425561	sp2
Chr_16	1112110	1113375	sp2
Chr_5	1628196	1629764	sp2
Chr_4	1302815	1305010	sp2
Chr_3	247319	248923	sp2
Chr_6	722726	723439	sp2
Chr_1	2385147	2386270	sp2
Chr_8	1821425	1822445	sp2
Chr_3	810873	811202	sp2
Chr_3	192532	194637	sp2
Chr_4	961016	961174	sp2
Chr_3	2443908	2444573	sp2
Chr_2	2748733	2749974	sp2
Chr_10	454797	457054	sp2
Chr_2	3459264	3461750	sp2
Chr_13	336017	337739	sp2
Chr_12	1654883	1655541	sp2
Chr_16	318823	320545	sp2
Chr_3	3156351	3157424	sp2
Chr_11	40141	41482	sp2
Chr_15	1141795	1142583	sp2
Chr_13	107456	108112	sp2
Chr_11	34248	35998	sp2
Chr_15	1408571	1409803	sp2
Chr_1	2882315	2883241	sp2
Chr_16	1305070	1306734	sp2
Chr_7	47710	49129	sp2
Chr_4	1246887	1248560	sp2
Chr_1	1328403	1328967	sp2
Chr_13	696023	696406	sp2
Chr_13	1771198	1772951	sp2
Chr_5	769640	772495	sp2
Chr_5	1106698	1107586	sp2
Chr_10	813080	815133	sp2
Chr_3	72609	73933	sp2
Chr_7	885370	887192	sp2
Chr_1	2048683	2050755	sp2
Chr_10	632730	634540	sp2
Chr_3	3210655	3211350	sp2
Chr_14	212086	213711	sp2
Chr_4	1405592	1407069	sp2
Chr_8	1321936	1323339	sp2
Chr_14	1148824	1151615	sp2
Chr_15	909278	909593	sp2
Chr_15	1147226	1148986	sp2
Chr_1	310151	311900	sp2
Chr_5	1901993	1903248	sp2
Chr_16	1238191	1239798	sp2
Chr_12	1716601	1718395	sp2
Chr_14	449625	450142	sp2
Chr_11	896811	897596	sp2
Chr_12	607659	609469	sp2
Chr_10	242276	243031	sp2
Chr_6	908457	909413	sp2
Chr_2	1661124	1662644	sp2
Chr_4	1431552	1431827	sp2
Chr_9	699274	700550	sp2
Chr_3	1158443	1159943	sp2
Chr_3	2680761	2681757	sp2
Chr_10	1325174	1326235	sp2
Chr_13	109544	110479	sp2
Chr_3	1732200	1733027	sp2
Chr_16	463043	463713	sp2
Chr_11	1293869	1296720	sp2
Chr_1	1034370	1034753	sp2
Chr_11	755346	757311	sp2
Chr_9	166334	167477	sp2
Chr_9	1528671	1529186	sp2
Chr_2	2586658	2588333	sp2
Chr_6	200011	201587	sp2
Chr_16	159563	160713	sp2
Chr_10	810366	812409	sp2
Chr_13	481097	482584	sp2
Chr_1	2797977	2799628	sp2
Chr_8	1345254	1345994	sp2
Chr_4	758349	760157	sp2
Chr_13	1364384	1364748	sp2
Chr_8	2018190	2018511	sp2
Chr_5	2572091	2574820	sp2
Chr_9	909706	910169	sp2
Chr_14	1287149	1288504	sp2
Chr_1	3584086	3585267	sp2
Chr_2	221882	222761	sp2
Chr_8	713654	714634	sp2
Chr_16	726567	727072	sp2
Chr_8	1959176	1959831	At
Chr_10	50132	51905	At
Chr_15	1462965	1463316	At
Chr_4	1800100	1801239	At
Chr_15	1477448	1478854	At
Chr_1	1739351	1740318	At
Chr_11	1799532	1801497	At
Chr_5	8771	10478	At
Chr_9	1663382	1664646	At
Chr_1	2163749	2165287	At
Chr_11	1691733	1693827	At
Chr_3	125151	126791	At
Chr_3	3039530	3041467	At
Chr_15	1491097	1492795	At
Chr_5	11354	12160	At
Chr_4	1378389	1379963	At
Chr_15	1479221	1480212	At
Chr_5	4974	6564	At
Chr_2	3660064	3660672	At
Chr_5	2155389	2156230	At
Chr_15	624485	625601	At
Chr_5	667670	669692	At
Chr_12	1299294	1300277	At
Chr_15	1471097	1472901	At
Chr_15	1494039	1495822	At
Chr_11	1689925	1691286	At
Chr_12	1543310	1545175	At
Chr_1	3214434	3215345	At
Chr_15	1496474	1504098	At
Chr_5	1977053	1978323	At
Chr_3	1446386	1447948	At
Chr_15	1404459	1406069	At
Chr_7	1926694	1929056	At
Chr_2	3664257	3665108	At
Chr_5	1582769	1584088	At
Chr_16	326247	327344	At
Chr_14	247044	251424	At
Chr_5	670696	671899	At
Chr_15	1504532	1505659	At
Chr_6	781122	782569	At
Chr_4	508646	510975	At
Chr_4	1770825	1773903	At
Chr_1	999324	1002084	At
Chr_13	111152	113509	At
Chr_15	1475637	1476299	At
Chr_8	157595	158510	At
Chr_15	1176249	1178784	At
Chr_6	778261	779277	At
Chr_3	3320381	3321505	At
Chr_10	1538400	1539497	At
Chr_4	146492	147192	Sl
Chr_16	1033392	1034016	Pv
Chr_15	1180423	1181767	Pv
Chr_4	2426637	2428428	Pv
Chr_10	702522	703234	Pv
Chr_10	700225	701180	Pv
Chr_15	1077134	1079658	Pv
Chr_1	1443937	1445290	Pv
Chr_8	683735	684258	Pv
Chr_3	688750	690287	Pv
Chr_5	1060902	1061866	Pv
Chr_11	8478	11011	Pv
Chr_4	2222487	2223972	Pv
Chr_5	1561913	1562780	Pv
Chr_1	2012805	2015117	Pv
Chr_6	182152	184325	Pv
Chr_6	503470	506877	Pv
Chr_15	39635	41519	Pv
Chr_4	2048319	2049904	Pv
Chr_6	1225712	1226748	Pv
Chr_10	2019249	2020212	Pv
Chr_3	1450144	1451011	Pv
Chr_1	1408106	1413062	Rc
Chr_1	425541	425792	Rc
Chr_3	2329175	2330274	Rc
Chr_5	180302	181556	Rc
Chr_4	755606	756465	Rc
Chr_15	810873	812213	Rc
Chr_13	1297825	1298543	Rc
Chr_7	1241226	1243527	Rc
Chr_13	191734	192368	Rc
Chr_5	2780226	2781002	Rc
Chr_11	26101	27558	Rc
Chr_13	1104737	1105538	Rc
Chr_10	1631229	1632453	Rc
Chr_3	1221859	1223150	Rc
Chr_7	2380848	2381654	Rc
Chr_16	116934	117710	Rc
Chr_6	689428	690420	Rc
Chr_2	607963	609559	Rc
Chr_3	2393000	2394215	Rc
Chr_4	2105802	2106871	Rc
Chr_9	688301	688990	Rc
Chr_4	479505	480546	Rc
Chr_1	2099145	2099595	Rc
Chr_2	52371	53546	Rc
Chr_6	2115094	2116891	Rc
Chr_10	1153033	1155407	Rc
Chr_3	597546	598057	Rc
Chr_6	758274	760073	Rc
Chr_2	1412021	1412755	Rc
Chr_9	986397	987498	Rc
Chr_12	345941	346603	Rc
Chr_1	2926979	2928582	Rc
Chr_4	540182	540544	Rc
Chr_2	2546717	2547541	Rc
Chr_2	1968849	1970235	Rc
Chr_14	1277574	1278383	Rc
Chr_14	1774038	1774577	Rc
Chr_16	469377	470222	Rc
Chr_13	983023	984153	Rc
Chr_12	1621001	1622320	Rc
Chr_12	1728437	1729761	Rc
Chr_14	1179428	1182810	Rc
Chr_4	214631	215881	Rc
Chr_2	1748963	1749292	Rc
Chr_5	39145	40547	Rc
Chr_16	210972	211508	Rc
Chr_10	525614	527107	Rc
Chr_6	1129149	1129854	Rc
Chr_7	159478	159873	Rc
Chr_11	255913	256747	Rc
Chr_1	2865396	2867133	Rc
Chr_6	653828	655057	Rc
Chr_5	2654428	2655704	Rc
Chr_12	764752	765926	Rc
Chr_12	1758143	1759277	Rc
Chr_16	331601	332605	Rc
Chr_13	201769	202778	Rc
Chr_7	401543	402700	Rc
Chr_8	627054	627842	Rc
Chr_15	1706657	1708689	Rc
Chr_13	625078	625802	Rc
Chr_3	850342	850977	Rc
Chr_1	1554875	1555898	Rc
Chr_6	951663	952664	Rc
Chr_14	1188330	1188731	Rc
Chr_1	1989867	1990658	Rc
Chr_8	2191768	2192972	Rc
Chr_13	844572	845217	Rc
Chr_6	615753	616682	Rc
Chr_12	1166880	1167997	Rc
Chr_10	1925179	1926587	Rc
Chr_1	2862525	2863528	Rc
Chr_6	2428868	2430436	Rc
Chr_12	829291	830308	Rc
Chr_2	3266619	3269976	Rc
Chr_7	2130449	2132236	Rc
Chr_1	3940142	3942491	Rc
Chr_11	899516	899849	Rc
Chr_1	2606382	2606720	Rc
Chr_15	726608	727930	Rc
Chr_3	1557253	1557947	Rc
Chr_4	1081705	1082864	Rc
Chr_7	1466249	1467362	Rc
Chr_2	1311913	1312549	Rc
Chr_4	857033	858265	Rc
Chr_1	431198	432706	Rc
Chr_7	645187	646107	Rc
Chr_2	1252906	1254080	Rc
Chr_7	803114	804443	Rc
Chr_2	2703114	2703737	Rc
Chr_1	2084469	2085064	Rc
Chr_2	618395	619539	Rc
Chr_11	1415348	1415681	Rc
Chr_2	245158	246265	Rc
Chr_10	352131	353572	Rc
Chr_10	1000852	1001351	Rc
Chr_1	2139286	2139930	Rc
Chr_2	64978	65865	Rc
Chr_7	2379164	2379777	Rc
Chr_13	1601770	1603134	Rc
Chr_3	503083	503833	Rc
Chr_10	589820	590950	Rc
Chr_5	914604	914984	Rc
Chr_2	3505851	3506688	Rc
Chr_12	7093	8145	Rc
Chr_13	993031	994652	Rc
Chr_1	2412879	2414822	Rc
Chr_9	12439	13471	Rc
Chr_7	573809	574388	Rc
Chr_9	553304	555643	Rc
Chr_13	1694898	1696683	Rc
Chr_5	508855	509297	Rc
Chr_1	2964448	2965079	Rc
Chr_2	103570	105058	Rc
Chr_3	959920	960827	Rc
Chr_11	1695177	1696740	Rc
Chr_5	601147	602166	Rc
Chr_16	678653	679928	Rc
Chr_3	2041180	2042788	Rc
Chr_1	1437712	1438156	Rc
Chr_16	115854	116267	Rc
Chr_15	1151637	1152753	Rc
Chr_5	1360602	1362647	Rc
Chr_4	2622192	2623526	Rc
Chr_5	963070	964233	Rc
Chr_6	824300	824964	Rc
Chr_12	1776380	1777544	Rc
Chr_8	1816907	1817927	Rc
Chr_12	1752780	1754913	Rc
Chr_2	1470071	1471121	Rc
Chr_2	1332810	1333874	Rc
Chr_8	1260358	1261533	Rc
Chr_11	256888	257459	Rc
Chr_15	59544	60430	Rc
Chr_16	549936	551386	Rc
Chr_1	1448388	1449200	Rc
Chr_4	937973	939037	Rc
Chr_2	366256	367696	Rc
Chr_11	945255	946114	Rc
Chr_2	1331068	1331806	Rc
Chr_14	1537135	1538159	Rc
Chr_2	1656141	1657290	Rc
Chr_1	437937	439175	Rc
Chr_6	985046	985884	Rc
Chr_13	484765	485792	Rc
Chr_9	792416	794019	Rc
Chr_4	847734	848395	Rc
Chr_1	3332599	3333564	Rc
Chr_8	1715201	1715446	Rc
Chr_6	1457433	1458667	Rc
Chr_3	57237	59180	Rc
Chr_16	206266	208504	Rc
Chr_16	1065533	1066742	Rc
Chr_3	2025014	2026034	Rc
Chr_8	1477121	1477700	Rc
Chr_10	1099948	1100816	Rc
Chr_1	1319167	1320176	Rc
Chr_2	424775	425577	Rc
Chr_9	2101037	2101949	Rc
Chr_15	1549272	1550758	Rc
Chr_15	860661	861299	Rc
Chr_10	1526550	1527755	Rc
Chr_3	2969069	2971655	Rc
Chr_14	1642953	1643741	Rc
Chr_7	1636489	1638214	Rc
Chr_15	61530	62682	Rc
Chr_2	121873	123469	Rc
Chr_15	913733	914399	Rc
Chr_11	65525	66414	Rc
Chr_2	799225	801403	Rc
Chr_5	780786	782120	Rc
Chr_7	2110383	2111522	Rc
Chr_5	2632746	2633168	Rc
Chr_8	20136	20822	Rc
Chr_2	1749558	1749968	Rc
Chr_2	1941259	1941654	Rc
Chr_10	2027485	2027759	Rc
Chr_7	440479	441680	Rc
Chr_15	1297525	1299406	Rc
Chr_1	631032	632051	Rc
Chr_4	379234	380262	Rc
Chr_1	2770965	2772676	Rc
Chr_7	1640315	1642083	Rc
Chr_14	1187381	1187864	Rc
Chr_4	2467613	2468787	Rc
Chr_11	495379	496342	Rc
Chr_4	2107427	2108290	Rc
Chr_6	198331	199465	Rc
Chr_16	494770	495768	Rc
Chr_3	1933827	1935425	Rc
Chr_5	585289	586585	Rc
Chr_7	1184441	1185332	Rc
Chr_11	1939800	1940798	Rc
Chr_14	425533	426335	Rc
Chr_2	1305712	1306487	Rc
Chr_15	244525	244701	Rc
Chr_10	2023037	2024192	Rc
Chr_6	378164	379003	Rc
Chr_1	1783938	1785092	Rc
Chr_9	1864524	1865382	Rc
Chr_14	1555501	1556607	Rc
Chr_16	1379099	1379705	Rc
Chr_10	682672	683857	Rc
Chr_5	80716	82035	Rc
Chr_3	1829129	1830467	Rc
Chr_3	859889	860671	Rc
Chr_5	941699	943002	Rc
Chr_1	223018	223821	Rc
Chr_5	1319595	1321085	Ha
Chr_12	1129919	1131408	Ha
Chr_5	1317873	1318215	Ha
Chr_2	1177338	1178506	Ha
Chr_8	1770561	1771163	Ha
Chr_11	1715664	1716752	Ha
Chr_4	267554	269390	Ha
Chr_4	2393566	2394686	Ha
Chr_14	1245574	1246978	Ha
Chr_1	2880290	2881755	Ha
Chr_16	368592	369674	Ha
Chr_4	1855538	1855942	Ha
Chr_5	1324327	1326265	Ha
Chr_1	79714	81356	Ha
Chr_2	578711	581276	Ha
Chr_10	877654	878655	Ha
Chr_1	1616210	1617359	Ha
Chr_16	222142	222645	Ha
Chr_11	1422193	1423449	Ha
Chr_12	966107	967844	Ha
Chr_2	918108	920031	Bv
Chr_1	729001	731007	Bv
Chr_4	2083167	2083780	Bv
Chr_8	731243	732654	Bv
Chr_8	1377940	1380641	Bv
Chr_3	3299369	3300870	Bv
Chr_2	937274	937426	Bv
Chr_15	1105404	1106645	Bv
Chr_3	2837439	2839540	Bv
Chr_12	1356426	1357974	Bv
Chr_13	1079337	1080718	Bv
Chr_15	380741	381797	Bv
Chr_11	1913046	1914533	Bv
Chr_1	1925179	1927045	Bv
Chr_7	1270347	1271846	Bv
Chr_8	1388676	1389256	Bv
Chr_8	1057643	1058931	Bv
Chr_10	503795	504623	Bv
Chr_8	1745761	1746356	Bv
Chr_4	1878255	1879137	Bv
Chr_13	1565911	1567104	Bv
Chr_3	1887702	1889186	Bv
Chr_4	1702478	1703239	Bv
Chr_8	1329556	1330338	Bv
Chr_8	1970835	1972590	Bv
Chr_6	939679	940830	Bv
Chr_1	3393336	3394268	Bv
Chr_1	1962942	1963739	Bv
Chr_11	1175053	1176618	Bv
Chr_5	1280212	1281333	Bv
Chr_16	385111	389172	Bv
Chr_2	2506613	2507983	Bv
Chr_12	1128764	1129741	Bv
Chr_6	631248	633632	Bv
Chr_12	662757	664926	Bv
Chr_14	1713212	1713415	Bv
Chr_3	3315576	3316512	Bv
Chr_6	83343	84312	Bv
Chr_9	2074544	2075395	Bv
Chr_8	946072	946725	Bv
Chr_7	409799	411995	Bv
Chr_5	1077938	1079191	Bv
Chr_15	1184166	1185184	Bv
Chr_12	1437526	1438027	Bv
Chr_10	804556	809063	Bv
Chr_13	220318	220861	Bv
Chr_2	802738	804265	Bv
Chr_11	904171	905798	Bv
Chr_15	1449278	1452269	Bv
Chr_11	669321	672897	Bv
Chr_7	55296	57208	Bv
Chr_12	536041	537427	Bv
Chr_15	362664	363174	Bv
Chr_6	1753195	1755553	Bv
Chr_3	3074896	3075933	Bv
Chr_6	1805380	1806754	Bv
Chr_10	1182222	1182887	Bv
Chr_1	2946076	2947996	Bv
Chr_3	1162591	1164442	Bv
Chr_13	619950	623454	Bv
Chr_6	2313140	2315775	Bv
Chr_2	3171766	3172612	Bv
Chr_6	1794877	1795634	Bv
Chr_2	3444955	3447497	Bv
Chr_12	1221295	1223632	Bv
Chr_2	1061546	1063999	Bv
Chr_2	672098	673780	Bv
Chr_11	126378	129473	Bv
Chr_3	2077203	2078366	Bv
Chr_1	2897444	2899799	Bv
Chr_16	1110893	1111467	Bv
Chr_6	1791791	1792806	Bv
Chr_8	1649102	1651097	Bv
Chr_7	2065368	2067753	Bv
Chr_10	898145	899824	Bv
Chr_11	93383	94264	Bv
Chr_8	938749	941951	Bv
Chr_1	1680682	1681731	Bv
Chr_15	495072	497225	Bv
Chr_11	805533	807459	Bv
Chr_6	2122628	2125969	Bv
Chr_3	116396	117573	Bv
Chr_4	2547562	2548413	Bv
Chr_11	933183	933912	Bv
Chr_1	119698	120375	Bv
Chr_6	218939	221063	Bv
Chr_11	1757244	1760054	Bv
Chr_10	294262	296296	Bv
Chr_16	761241	762715	Bv
Chr_5	638085	639382	Bv
Chr_3	1457656	1459237	Bv
Chr_3	2674880	2676239	Bv
Chr_5	2749542	2750056	Bv
Chr_9	1955840	1957456	Bv
Chr_2	2824534	2825670	Bv
Chr_16	1092541	1096051	Bv
Chr_3	2631357	2633055	Bv
Chr_1	2535806	2536879	Bv
Chr_14	936816	938149	Bv
Chr_1	1948299	1949168	Bv
Chr_3	3301703	3303768	Bv
Chr_8	578339	579622	Bv
Chr_3	648155	649229	Bv
Chr_1	765509	766746	Bv
Chr_15	226723	228828	Bv
Chr_11	1479926	1480273	Bv
Chr_13	837193	839538	Bv
Chr_15	1223287	1224441	Bv
Chr_2	3530010	3531790	Bv
Chr_12	722967	724176	Bv
Chr_3	3272095	3272441	Bv
Chr_15	1671681	1674366	Bv
Chr_1	1587922	1589533	Bv
Chr_11	1502445	1503981	Bv
Chr_16	36163	38945	Bv
Chr_2	2421556	2423489	Bv
Chr_1	3944831	3945932	Bv
Chr_1	3038236	3039117	Bv
Chr_11	1248778	1251163	Bv
Chr_6	1180253	1182412	Bv
Chr_10	382637	384481	Bv
Chr_1	937684	938492	Bv
Chr_10	1043674	1045637	Bv
Chr_9	1817656	1818259	Bv
Chr_4	137685	139053	Bv
Chr_7	2134806	2135963	Bv
Chr_12	358696	360224	Bv
Chr_6	297157	303948	Bv
Chr_8	117255	118512	Bv
Chr_8	1574757	1575897	Bv
Chr_4	2586437	2588550	Bv
Chr_7	808517	809687	Bv
Chr_5	1079551	1081290	Bv
Chr_5	2688633	2690539	Bv
Chr_2	1458212	1459462	Bv
Chr_8	357806	359914	Bv
Chr_14	1353064	1353552	Bv
Chr_13	929129	929799	Bv
Chr_8	1685387	1688236	Bv
Chr_2	3207129	3211918	Bv
Chr_5	1166845	1168572	Bv
Chr_4	89773	92150	Bv
Chr_7	1531554	1536141	Bv
Chr_12	1853936	1857128	Bv
Chr_7	1973894	1975741	Bv
Chr_5	2036630	2036953	Bv
Chr_12	84862	85964	Bv
Chr_2	2392138	2393902	Bv
Chr_9	1309175	1310415	Bv
Chr_10	540664	541368	Bv
Chr_6	2238234	2240140	Bv
Chr_9	2063981	2065978	Bv
Chr_15	923185	924114	Bv
Chr_16	84291	85103	Bv
Chr_2	1398432	1400112	Bv
Chr_11	767282	768389	Bv
Chr_14	1079083	1080256	Bv
Chr_3	3194875	3201415	Bv
Chr_4	798589	799943	Bv
Chr_3	27231	28984	Bv
Chr_8	40094	42889	Bv
Chr_7	1589390	1597648	Bv
Chr_4	2696964	2699103	Bv
Chr_4	1054725	1055898	Bv
Chr_5	2050661	2051656	Bv
Chr_5	2184860	2186196	Bv
Chr_3	2276081	2278924	Bv
Chr_9	1287515	1290405	Bv
Chr_1	697487	699123	Bv
Chr_10	31230	31673	Bv
Chr_10	1580104	1581445	Bv
Chr_1	2925629	2926402	Bv
Chr_12	76970	77976	Bv
Chr_12	767306	768467	Bv
Chr_5	827955	828485	Bv
Chr_6	1487992	1488450	Bv
Chr_3	2410907	2413171	Bv
Chr_4	2601947	2604868	Bv
Chr_9	398612	399818	Bv
Chr_3	3009518	3012569	Bv
Chr_2	1135293	1135782	Bv
Chr_8	278881	280132	Bv
Chr_6	329444	332218	Bv
Chr_10	1748857	1750364	Bv
Chr_7	1003380	1004667	Bv
Chr_13	76837	78332	Bv
Chr_16	716609	717209	Bv
Chr_8	1636549	1642597	Bv
Chr_11	464850	467921	Bv
Chr_11	361892	363614	Bv
Chr_7	330146	332674	Bv
Chr_6	1344203	1344984	Bv
Chr_6	359561	362025	Bv
Chr_11	110286	111071	Bv
Chr_2	2440359	2442870	Bv
Chr_7	1813121	1815410	Bv
Chr_10	529795	531297	Bv
Chr_9	1044868	1045568	Bv
Chr_2	1314424	1315821	Bv
Chr_3	453192	453942	Bv
Chr_2	1986949	1987947	Bv
Chr_1	1173119	1174476	Bv
Chr_16	448121	448993	Bv
Chr_11	1922504	1923145	Bv
Chr_5	873258	875713	Bv
Chr_10	1880209	1881406	Bv
Chr_2	3377784	3379749	Bv
Chr_3	188972	191439	Bv
Chr_5	1053084	1055387	Bv
Chr_8	153924	154486	Bv
Chr_7	2068102	2069543	Bv
Chr_8	1863415	1867639	Bv
Chr_12	1746214	1746926	Bv
Chr_10	987490	988743	Bv
Chr_5	398665	399561	Bv
Chr_14	854545	856558	Bv
Chr_5	1813218	1815063	Bv
Chr_7	654429	656074	Bv
Chr_11	752103	752342	Bv
Chr_4	1492499	1494003	Bv
Chr_13	1180523	1181068	Bv
Chr_3	406010	407945	Bv
Chr_14	913011	913746	Bv
Chr_9	317734	318585	Bv
Chr_5	725205	726616	Bv
Chr_1	1500892	1501761	Bv
Chr_1	671185	674950	Bv
Chr_16	860683	861549	Bv
Chr_4	2183630	2184962	Bv
Chr_4	1103773	1104327	Bv
Chr_5	2035624	2035791	Bv
Chr_11	808669	811021	Bv
Chr_7	2235381	2236393	Bv
Chr_5	1095865	1096521	Bv
Chr_15	949697	953373	Bv
Chr_7	1970294	1972597	Bv
Chr_9	440928	443543	Bv
Chr_16	886423	888972	Bv
Chr_3	256688	257804	Bv
Chr_1	651562	653595	Bv
Chr_5	560416	562262	Bv
Chr_1	745659	747033	Bv
Chr_1	678242	681051	Bv
Chr_13	1568031	1570127	Bv
Chr_14	465635	467184	Bv
Chr_10	741320	741499	Bv
Chr_2	937621	937837	Bv
Chr_6	213208	215499	Bv
Chr_2	966820	972013	Bv
Chr_13	508370	511554	Bv
Chr_10	2015375	2017446	Bv
Chr_2	2086874	2088555	Bv
Chr_4	1797820	1799148	Bv
Chr_10	505093	505356	Bv
Chr_7	865936	867039	Bv
Chr_4	2088517	2090212	Bv
Chr_14	495582	496650	Bv
Chr_14	1109167	1111647	Bv
Chr_6	730295	731722	Bv
Chr_8	400652	402477	Bv
Chr_7	1977905	1979499	Bv
Chr_2	3114794	3117038	Bv
Chr_14	1020023	1022158	Bv
Chr_5	61429	62787	Bv
Chr_1	2445826	2446899	Bv
Chr_8	822610	824755	Bv
Chr_12	105627	106121	Bv
Chr_6	2255076	2256603	Bv
Chr_5	2347110	2348661	Bv
Chr_2	3259647	3261427	Bv
Chr_15	566813	568954	Bv
Chr_8	841525	842053	Bv
Chr_10	598780	599637	Bv
Chr_13	52245	53534	Bv
Chr_16	1393780	1395549	Bv
Chr_11	318610	319522	Bv
Chr_1	1980292	1983444	Bv
Chr_10	739916	740539	Bv
Chr_8	2277784	2279634	Bv
Chr_10	596500	597653	Bv
Chr_14	362439	362973	Bv
Chr_16	1338491	1339733	Bv
Chr_10	598003	598585	Bv
Chr_8	1339305	1344410	Bv
Chr_1	1144019	1145870	Bv
Chr_9	863522	865501	Bv
Chr_9	884013	884709	Bv
Chr_10	261321	262733	Bv
Chr_10	263353	264902	Bv
Chr_15	1454668	1455827	Bv
Chr_11	1947191	1948531	Bv
Chr_12	688138	689703	Bv
Chr_14	99887	101561	Bv
Chr_2	1901868	1904131	Bv
Chr_7	712149	713597	Bv
Chr_7	2158685	2159485	Bv
Chr_11	742560	744921	Bv
Chr_4	2660874	2662246	Bv
Chr_7	1461554	1463943	Bv
Chr_9	1532231	1533221	Bv
Chr_7	1761263	1762106	Bv
Chr_5	2218034	2218999	Bv
Chr_13	176488	176718	Bv
Chr_2	2806820	2808761	Bv
Chr_5	1281502	1281846	Bv
Chr_14	1386251	1387051	Bv
Chr_14	1725634	1726811	Bv
Chr_7	887760	891356	Bv
Chr_13	1795458	1797593	Bv
Chr_7	2156534	2157798	Bv
Chr_5	182211	184012	Bv
Chr_10	1746752	1747255	Bv
Chr_1	2783186	2784711	Bv
Chr_5	1296218	1297077	Bv
Chr_3	2910982	2914164	Bv
Chr_5	59381	60756	Bv
Chr_4	118946	119818	Bv
Chr_8	46516	49388	Bv
Chr_1	574311	575340	Bv
Chr_5	1767450	1768085	Bv
Chr_7	1678798	1681019	Bv
Chr_10	707203	709254	Bv
Chr_15	363858	365743	Bv
Chr_15	399955	402103	Bv
Chr_14	74124	75970	Bv
Chr_3	1181439	1182428	Bv
Chr_1	2900170	2900606	Bv
Chr_2	1153926	1155932	Bv
Chr_9	2115825	2117008	Bv
Chr_2	1722404	1725168	Bv
Chr_10	2028286	2032249	Bv
Chr_6	1383239	1384600	Bv
Chr_6	1350822	1352756	Bv
Chr_14	498661	501810	Bv
Chr_3	2509733	2511658	Bv
Chr_8	962416	963012	Bv
Chr_4	2357907	2358950	Bv
Chr_11	1191465	1193938	Bv
Chr_7	57967	59884	Bv
Chr_1	3021708	3024875	Bv
Chr_4	2508886	2509971	Bv
Chr_5	1071771	1072127	Bv
Chr_16	874979	875582	Bv
Chr_2	2635303	2642651	Bv
Chr_13	578838	579837	Bv
Chr_14	1233378	1234928	Bv
Chr_3	3296722	3297612	Bv
Chr_2	2862805	2865549	Bv
Chr_5	646776	647450	Bv
Chr_7	714152	714472	Bv
Chr_11	613542	616778	Bv
Chr_16	1348929	1351228	Bv
Chr_13	693491	694537	Bv
Chr_1	3541576	3544299	Bv
Chr_14	1756076	1756621	Bv
Chr_16	463880	464074	Bv
Chr_8	186321	188802	Bv
Chr_2	1855533	1856463	Bv
Chr_3	1977973	1980088	Bv
Chr_5	622999	625080	Bv
Chr_1	3590427	3591872	Bv
Chr_12	1782960	1784955	Bv
Chr_14	1712766	1713056	Bv
Chr_8	1673087	1674239	Bv
Chr_4	2450111	2451279	Bv
